# Reversible Transcriptomic Age Shifts from Physiological Stress in Whole Blood

**DOI:** 10.1101/2024.09.08.611853

**Authors:** Kyungwhan An, Yoonsung Kwon, Jihun Bhak, Hyojung Ryu, Sungwon Jeon, Dougu Nam, Jong Bhak

## Abstract

We developed a genome-wide transcriptomic clock for predicting chronological age using whole blood samples from 463 healthy individuals. Our findings reveal profound age acceleration, up to 24.47 years, under perturbed homeostasis in COVID-19 patients, which reverted to baseline upon recovery. This study demonstrates that the whole blood transcriptome can track reversible changes in biological age induced by stressors in real physiological time, suggesting a potential role for anti-aging interventions in disease management.
