## Supplementary Table 2 for "Reversible Transcriptomic Age Shifts from Physiological Stress in Whole Blood"

### Sheet: Supplementary Table 2
Supplementary Table 2. List of 331 genes significantly correlated with age in the training data (sorted by descending order of absolute Pearsons'r value)
index	GeneSymbol	Slope	R^2	Pearsons'r	FDR	Test Significant ?
1	ENSG00000174807_CD248	-0.0367925	0.381084	-0.61732	1.01491e-37	TRUE
2	ENSG00000173114_LRRN3	-0.035603	0.356841	-0.597361	6.16347e-35	TRUE
3	ENSG00000112394_SLC16A10	-0.0309518	0.269696	-0.519322	6.72355e-25	TRUE
4	ENSG00000106477_CEP41	-0.0293125	0.241884	-0.491817	5.15702e-22	TRUE
5	ENSG00000072195_SPEG	-0.0281316	0.222788	-0.472004	4.17753e-20	TRUE
6	ENSG00000169918_OTUD7A	-0.0279166	0.219395	-0.468396	7.81738e-20	TRUE
7	ENSG00000047634_SCML1	-0.027228	0.208704	-0.456842	8.38831e-19	TRUE
8	ENSG00000187862_TTC24	-0.0271802	0.207973	-0.45604	8.71555e-19	TRUE
9	ENSG00000160789_LMNA	0.0267541	0.201503	0.448891	3.51483e-18	TRUE
10	ENSG00000144290_SLC4A10	-0.026633	0.199684	-0.44686	4.82989e-18	TRUE
11	ENSG00000166669_ATF7IP2	-0.0263385	0.195291	-0.441918	1.21519e-17	TRUE
12	ENSG00000183691_NOG	-0.0260381	0.190862	-0.436878	3.09253e-17	TRUE
13	ENSG00000228956_SATB1-AS1	-0.0258323	0.187857	-0.433424	5.53915e-17	TRUE
14	ENSG00000184867_ARMCX2	-0.0258181	0.187651	-0.433187	5.53915e-17	TRUE
15	ENSG00000256039_LINC02446	-0.0255422	0.183662	-0.428558	1.28659e-16	TRUE
16	ENSG00000172766_NAA16	-0.0254253	0.181984	-0.426596	1.76787e-16	TRUE
17	ENSG00000126353_CCR7	-0.025293	0.180095	-0.424376	2.55635e-16	TRUE
18	ENSG00000166471_TMEM41B	-0.0251992	0.178762	-0.422803	3.26733e-16	TRUE
19	ENSG00000181847_TIGIT	0.025037	0.176468	0.420081	5.2037e-16	TRUE
20	ENSG00000162909_CAPN2	0.0249481	0.175218	0.41859	6.55859e-16	TRUE
21	ENSG00000108370_RGS9	0.0248544	0.173903	0.417017	8.40352e-16	TRUE
22	ENSG00000134352_IL6ST	-0.0248246	0.173487	-0.416518	8.81087e-16	TRUE
23	ENSG00000135362_PRR5L	0.0247756	0.172803	0.415695	9.8327e-16	TRUE
24	ENSG00000135318_NT5E	-0.0246443	0.170976	-0.413493	1.42129e-15	TRUE
25	ENSG00000132718_SYT11	0.0246203	0.170642	0.413089	1.4707e-15	TRUE
26	ENSG00000186462_NAP1L2	0.0246076	0.170466	0.412876	1.47121e-15	TRUE
27	ENSG00000059588_TARBP1	-0.0245782	0.170059	-0.412383	1.55232e-15	TRUE
28	ENSG00000135926_TMBIM1	0.0245477	0.169638	0.411872	1.64532e-15	TRUE
29	ENSG00000134986_NREP	-0.0245015	0.168999	-0.411095	1.83341e-15	TRUE
30	ENSG00000154153_RETREG1	-0.024487	0.1688	-0.410853	1.85316e-15	TRUE
31	ENSG00000138795_LEF1	-0.0244218	0.167902	-0.409759	2.19338e-15	TRUE
32	ENSG00000146674_IGFBP3	0.0242725	0.165856	0.407254	3.35898e-15	TRUE
33	ENSG00000214279_SCART1	-0.02425	0.165548	-0.406876	3.48859e-15	TRUE
34	ENSG00000091409_ITGA6	-0.0240128	0.162326	-0.402897	6.94702e-15	TRUE
35	ENSG00000167460_TPM4	0.0238958	0.160748	0.400934	9.58696e-15	TRUE
36	ENSG00000172116_CD8B	-0.0237832	0.159236	-0.399044	1.30392e-14	TRUE
37	ENSG00000073861_TBX21	0.0237592	0.158916	0.398642	1.33278e-14	TRUE
38	ENSG00000158292_GPR153	0.0237576	0.158894	0.398615	1.33278e-14	TRUE
39	ENSG00000150687_PRSS23	0.0237	0.158124	0.397648	1.54035e-14	TRUE
40	ENSG00000157978_LDLRAP1	-0.02356	0.156262	-0.3953	2.26803e-14	TRUE
41	ENSG00000290577_ENSG00000290577	-0.023515	0.155665	-0.394544	2.46584e-14	TRUE
42	ENSG00000242732_RTL5	0.0235148	0.155663	0.394542	2.46584e-14	TRUE
43	ENSG00000152495_CAMK4	-0.0235032	0.155509	-0.394347	2.49178e-14	TRUE
44	ENSG00000161381_PLXDC1	-0.023494	0.155387	-0.394191	2.502e-14	TRUE
45	ENSG00000184613_NELL2	-0.0233948	0.154077	-0.392527	3.26646e-14	TRUE
46	ENSG00000180530_NRIP1	-0.0233589	0.153605	-0.391924	3.47493e-14	TRUE
47	ENSG00000135631_RAB11FIP5	0.0233585	0.1536	0.391918	3.47493e-14	TRUE
48	ENSG00000141522_ARHGDIA	0.0233033	0.152875	0.390992	3.99248e-14	TRUE
49	ENSG00000047849_MAP4	0.0232142	0.151708	0.389497	5.05677e-14	TRUE
50	ENSG00000065989_PDE4A	0.0231751	0.151198	0.388841	5.54456e-14	TRUE
51	ENSG00000181690_PLAG1	-0.0231372	0.150703	-0.388205	6.06019e-14	TRUE
52	ENSG00000067057_PFKP	0.0230204	0.149186	0.386246	8.29457e-14	TRUE
53	ENSG00000178860_MSC	0.0229404	0.14815	0.384903	1.02143e-13	TRUE
54	ENSG00000113721_PDGFRB	0.0228568	0.147073	0.383501	1.2694e-13	TRUE
55	ENSG00000196821_ILRUN	0.0227686	0.14594	0.382021	1.58664e-13	TRUE
56	ENSG00000062524_LTK	-0.0227645	0.145888	-0.381953	1.58664e-13	TRUE
57	ENSG00000134709_HOOK1	-0.0227296	0.145441	-0.381367	1.71892e-13	TRUE
58	ENSG00000196975_ANXA4	0.0226923	0.144963	0.38074	1.87524e-13	TRUE
59	ENSG00000177565_TBL1XR1	-0.0226125	0.143946	-0.379402	2.30214e-13	TRUE
60	ENSG00000196155_PLEKHG4	-0.0225944	0.143716	-0.379099	2.38023e-13	TRUE
61	ENSG00000008283_CYB561	0.0225578	0.143251	0.378485	2.59119e-13	TRUE
62	ENSG00000137193_PIM1	0.0224953	0.142457	0.377435	3.03079e-13	TRUE
63	ENSG00000041880_PARP3	0.0224739	0.142187	0.377077	3.16392e-13	TRUE
64	ENSG00000205268_PDE7A	-0.0223955	0.141196	-0.37576	3.85289e-13	TRUE
65	ENSG00000138172_CALHM2	0.0223909	0.141139	0.375684	3.85289e-13	TRUE
66	ENSG00000154814_OXNAD1	-0.0223769	0.140961	-0.375448	3.94368e-13	TRUE
67	ENSG00000087258_GNAO1	0.0223	0.139995	0.374159	4.79382e-13	TRUE
68	ENSG00000198682_PAPSS2	0.0222897	0.139865	0.373985	4.85836e-13	TRUE
69	ENSG00000037280_FLT4	-0.0222521	0.139393	-0.373354	5.30485e-13	TRUE
70	ENSG00000068394_GPKOW	0.0222115	0.138886	0.372674	5.8388e-13	TRUE
71	ENSG00000106868_SUSD1	0.0221806	0.138499	0.372155	6.26037e-13	TRUE
72	ENSG00000271503_CCL5	0.0221674	0.138334	0.371933	6.39809e-13	TRUE
73	ENSG00000171368_TPPP	0.0221612	0.138257	0.371829	6.41749e-13	TRUE
74	ENSG00000182568_SATB1	-0.0221491	0.138107	-0.371627	6.54079e-13	TRUE
75	ENSG00000105953_OGDH	0.0221368	0.137953	0.37142	6.67214e-13	TRUE
76	ENSG00000232434_AJM1	0.0221145	0.137675	0.371045	6.9941e-13	TRUE
77	ENSG00000205336_ADGRG1	0.0220334	0.136667	0.369686	8.58761e-13	TRUE
78	ENSG00000027869_SH2D2A	0.0219402	0.135514	0.368122	1.08826e-12	TRUE
79	ENSG00000109956_B3GAT1	0.0218651	0.134588	0.366862	1.31279e-12	TRUE
80	ENSG00000104805_NUCB1	0.0218124	0.13394	0.365978	1.49128e-12	TRUE
81	ENSG00000205189_ZBTB10	-0.0217955	0.133732	-0.365694	1.54045e-12	TRUE
82	ENSG00000167476_JSRP1	0.0217145	0.13274	0.364335	1.88509e-12	TRUE
83	ENSG00000030419_IKZF2	-0.0217095	0.132678	-0.36425	1.88743e-12	TRUE
84	ENSG00000164530_PI16	0.0216695	0.13219	0.363579	2.07228e-12	TRUE
85	ENSG00000069849_ATP1B3	0.0216623	0.132102	0.363459	2.08676e-12	TRUE
86	ENSG00000122378_PRXL2A	-0.0216495	0.131946	-0.363244	2.1331e-12	TRUE
87	ENSG00000152969_JAKMIP1	0.0216319	0.131732	0.362949	2.20826e-12	TRUE
88	ENSG00000090061_CCNK	0.021596	0.131295	0.362347	2.39865e-12	TRUE
89	ENSG00000026025_VIM	0.0215512	0.130751	0.361595	2.66672e-12	TRUE
90	ENSG00000134107_BHLHE40	0.0215184	0.130353	0.361044	2.87324e-12	TRUE
91	ENSG00000178537_SLC25A20	0.0215031	0.130168	0.360787	2.95723e-12	TRUE
92	ENSG00000275395_FCGBP	-0.0214606	0.129654	-0.360075	3.26707e-12	TRUE
93	ENSG00000135960_EDAR	-0.0214429	0.12944	-0.359778	3.384e-12	TRUE
94	ENSG00000013275_PSMC4	0.0214192	0.129154	0.35938	3.56048e-12	TRUE
95	ENSG00000108773_KAT2A	-0.0213847	0.128738	-0.358801	3.85212e-12	TRUE
96	ENSG00000154358_OBSCN	-0.0213759	0.128633	-0.358654	3.89971e-12	TRUE
97	ENSG00000136153_LMO7	-0.0213504	0.128325	-0.358225	4.12281e-12	TRUE
98	ENSG00000160131_VMA21	-0.0213347	0.128137	-0.357963	4.24885e-12	TRUE
99	ENSG00000260997_ENSG00000260997	0.0213132	0.127879	0.357602	4.44579e-12	TRUE
100	ENSG00000197128_ZNF772	-0.0212997	0.127717	-0.357375	4.55727e-12	TRUE
101	ENSG00000131370_SH3BP5	0.0212436	0.127044	0.356433	5.21224e-12	TRUE
102	ENSG00000178163_ZNF518B	-0.0212398	0.126999	-0.356369	5.21224e-12	TRUE
103	ENSG00000281221_PSMC4	0.0211977	0.126496	0.355663	5.74932e-12	TRUE
104	ENSG00000282899_E2F2	0.0211748	0.126224	0.35528	5.97922e-12	TRUE
105	ENSG00000007968_E2F2	0.0211748	0.126224	0.35528	5.97922e-12	TRUE
106	ENSG00000167123_CERCAM	0.0211576	0.126018	0.35499	6.17748e-12	TRUE
107	ENSG00000167461_RAB8A	0.0211511	0.125941	0.354882	6.17748e-12	TRUE
108	ENSG00000105329_TGFB1	0.021151	0.12594	0.354881	6.17748e-12	TRUE
109	ENSG00000205765_RIMOC1	-0.0211399	0.125808	-0.354694	6.29691e-12	TRUE
110	ENSG00000122557_HERPUD2	0.0210697	0.124974	0.353516	7.46025e-12	TRUE
111	ENSG00000290720_ZNF542P	-0.0210609	0.124869	-0.353368	7.56125e-12	TRUE
112	ENSG00000138439_FAM117B	-0.0210195	0.124379	-0.352675	8.3214e-12	TRUE
113	ENSG00000099204_ABLIM1	-0.0210033	0.124187	-0.352401	8.59485e-12	TRUE
114	ENSG00000181036_FCRL6	0.0209736	0.123836	0.351904	9.18277e-12	TRUE
115	ENSG00000290689_ENSG00000290689	-0.0209682	0.123773	-0.351814	9.22726e-12	TRUE
116	ENSG00000156475_PPP2R2B	0.0209097	0.123083	0.350832	1.06013e-11	TRUE
117	ENSG00000168329_CX3CR1	0.0208797	0.12273	0.350328	1.1335e-11	TRUE
118	ENSG00000182195_LDOC1	0.0208707	0.122625	0.350178	1.14943e-11	TRUE
119	ENSG00000158545_ZC3H18	0.0208516	0.122399	0.349856	1.19594e-11	TRUE
120	ENSG00000256553_TRAV1-2	-0.0208405	0.122269	-0.34967	1.21937e-11	TRUE
121	ENSG00000109943_CRTAM	-0.0208287	0.122131	-0.349472	1.24564e-11	TRUE
122	ENSG00000166582_CENPV	-0.0208239	0.122074	-0.349391	1.25038e-11	TRUE
123	ENSG00000137404_NRM	0.0208171	0.121995	0.349277	1.26148e-11	TRUE
124	ENSG00000132386_SERPINF1	-0.0208137	0.121955	-0.34922	1.26198e-11	TRUE
125	ENSG00000106244_PDAP1	0.0207733	0.121482	0.348543	1.38475e-11	TRUE
126	ENSG00000170633_RNF34	0.0206719	0.1203	0.346842	1.7628e-11	TRUE
127	ENSG00000106327_TFR2	0.0206699	0.120276	0.346808	1.7628e-11	TRUE
128	ENSG00000110025_SNX15	0.0206223	0.119722	0.346009	1.96815e-11	TRUE
129	ENSG00000100100_PIK3IP1	-0.0206022	0.11949	-0.345673	2.05203e-11	TRUE
130	ENSG00000246223_LINC01550	-0.0205879	0.119323	-0.345432	2.10976e-11	TRUE
131	ENSG00000134987_WDR36	-0.0205724	0.119143	-0.345171	2.16989e-11	TRUE
132	ENSG00000157349_DDX19B	0.0205703	0.119119	0.345137	2.16989e-11	TRUE
133	ENSG00000159733_ZFYVE28	0.0205626	0.11903	0.345008	2.19319e-11	TRUE
134	ENSG00000196586_MYO6	0.0205599	0.118999	0.344962	2.19319e-11	TRUE
135	ENSG00000092820_EZR	0.0205545	0.118936	0.344871	2.20609e-11	TRUE
136	ENSG00000178951_ZBTB7A	0.0205476	0.118857	0.344756	2.22725e-11	TRUE
137	ENSG00000185621_LMLN	-0.020533	0.118687	-0.34451	2.29207e-11	TRUE
138	ENSG00000143549_TPM3	0.0205072	0.11839	0.344078	2.42425e-11	TRUE
139	ENSG00000172270_BSG	0.020488	0.118169	0.343757	2.52273e-11	TRUE
140	ENSG00000138442_WDR12	-0.0204389	0.117602	-0.342931	2.82541e-11	TRUE
141	ENSG00000132485_ZRANB2	-0.0204308	0.117509	-0.342796	2.86124e-11	TRUE
142	ENSG00000162783_IER5	0.0203982	0.117134	0.342249	3.07687e-11	TRUE
143	ENSG00000111737_RAB35	0.0203884	0.117023	0.342086	3.1287e-11	TRUE
144	ENSG00000213420_GPC2	-0.0203448	0.116522	-0.341353	3.45568e-11	TRUE
145	ENSG00000131368_MRPS25	-0.0203236	0.11628	-0.340998	3.61285e-11	TRUE
146	ENSG00000198932_GPRASP1	-0.0203142	0.116172	-0.34084	3.67099e-11	TRUE
147	ENSG00000139722_VPS37B	0.020253	0.115473	0.339814	4.22884e-11	TRUE
148	ENSG00000111860_CEP85L	-0.0202013	0.114884	-0.338946	4.75927e-11	TRUE
149	ENSG00000139433_GLTP	0.0201882	0.114735	0.338726	4.87923e-11	TRUE
150	ENSG00000072310_SREBF1	-0.0201616	0.114434	-0.33828	5.1668e-11	TRUE
151	ENSG00000060069_CTDP1	0.020103	0.113769	0.337297	5.90835e-11	TRUE
152	ENSG00000130940_CASZ1	0.0200595	0.113277	0.336567	6.51394e-11	TRUE
153	ENSG00000180644_PRF1	0.0200353	0.113004	0.33616	6.85738e-11	TRUE
154	ENSG00000282844_ACTN4	0.0200169	0.112797	0.335852	7.1179e-11	TRUE
155	ENSG00000068354_TBC1D25	0.0199922	0.112518	0.335438	7.50079e-11	TRUE
156	ENSG00000141425_RPRD1A	-0.0199834	0.112419	-0.335289	7.6119e-11	TRUE
157	ENSG00000106351_AGFG2	0.0199753	0.112328	0.335154	7.70955e-11	TRUE
158	ENSG00000134574_DDB2	0.0199592	0.112147	0.334883	7.96074e-11	TRUE
159	ENSG00000106397_PLOD3	0.0199483	0.112024	0.334701	8.11755e-11	TRUE
160	ENSG00000117479_SLC19A2	-0.0199233	0.111744	-0.334281	8.5604e-11	TRUE
161	ENSG00000166333_ILK	0.0198953	0.11143	0.333811	9.09074e-11	TRUE
162	ENSG00000079739_PGM1	0.0198819	0.11128	0.333587	9.32512e-11	TRUE
163	ENSG00000116667_C1orf21	0.0198735	0.111186	0.333446	9.45405e-11	TRUE
164	ENSG00000107485_GATA3	0.0198266	0.110662	0.332659	1.0496e-10	TRUE
165	ENSG00000145911_N4BP3	-0.0198228	0.110619	-0.332595	1.05272e-10	TRUE
166	ENSG00000007047_MARK4	0.0198176	0.110562	0.332508	1.05918e-10	TRUE
167	ENSG00000106330_MOSPD3	0.0197989	0.110353	0.332194	1.10034e-10	TRUE
168	ENSG00000113319_RASGRF2	-0.0197882	0.110233	-0.332014	1.11535e-10	TRUE
169	ENSG00000152256_PDK1	-0.0197881	0.110232	-0.332012	1.11535e-10	TRUE
170	ENSG00000156162_DPY19L4	-0.0197817	0.110161	-0.331905	1.12561e-10	TRUE
171	ENSG00000160219_GAB3	0.0197761	0.110098	0.331811	1.12798e-10	TRUE
172	ENSG00000110047_EHD1	0.0197758	0.110095	0.331806	1.12798e-10	TRUE
173	ENSG00000167664_TMIGD2	-0.0197652	0.109977	-0.331628	1.14983e-10	TRUE
174	ENSG00000157216_SSBP3	0.0197171	0.109442	0.330821	1.27977e-10	TRUE
175	ENSG00000135974_C2orf49	-0.0196918	0.109162	-0.330397	1.35002e-10	TRUE
176	ENSG00000197093_GAL3ST4	-0.019683	0.109065	-0.33025	1.37009e-10	TRUE
177	ENSG00000139644_TMBIM6	0.0196566	0.108772	0.329806	1.44922e-10	TRUE
178	ENSG00000281320_DYRK1B	0.0196492	0.108691	0.329683	1.46595e-10	TRUE
179	ENSG00000136997_MYC	-0.0196264	0.108438	-0.329299	1.53759e-10	TRUE
180	ENSG00000087274_ADD1	0.019604	0.108191	0.328924	1.61077e-10	TRUE
181	ENSG00000244509_APOBEC3C	0.0196011	0.108159	0.328875	1.61272e-10	TRUE
182	ENSG00000014216_CAPN1	0.019588	0.108014	0.328655	1.65339e-10	TRUE
183	ENSG00000101367_MAPRE1	0.0195801	0.107927	0.328523	1.67482e-10	TRUE
184	ENSG00000160691_SHC1	0.0195646	0.107756	0.328263	1.72673e-10	TRUE
185	ENSG00000110400_NECTIN1	0.0195466	0.107558	0.327961	1.78625e-10	TRUE
186	ENSG00000287958_ENSG00000287958	0.0195453	0.107544	0.327939	1.78625e-10	TRUE
187	ENSG00000149923_PPP4C	0.0195413	0.1075	0.327872	1.79332e-10	TRUE
188	ENSG00000115368_WDR75	-0.0195284	0.107358	-0.327656	1.83781e-10	TRUE
189	ENSG00000140497_SCAMP2	0.0195095	0.10715	0.327338	1.91e-10	TRUE
190	ENSG00000057935_MTA3	-0.0194916	0.106954	-0.327038	1.98007e-10	TRUE
191	ENSG00000175224_ATG13	0.0194658	0.106671	0.326605	2.08188e-10	TRUE
192	ENSG00000171314_PGAM1	0.0194654	0.106666	0.326598	2.08188e-10	TRUE
193	ENSG00000151136_ABTB3	-0.019454	0.106541	-0.326407	2.12611e-10	TRUE
194	ENSG00000181284_TMEM102	0.0194212	0.106183	0.325857	2.28094e-10	TRUE
195	ENSG00000125384_PTGER2	0.0194176	0.106143	0.325797	2.28806e-10	TRUE
196	ENSG00000164442_CITED2	0.0193274	0.10516	0.324283	2.79954e-10	TRUE
197	ENSG00000136111_TBC1D4	-0.0193242	0.105125	-0.324229	2.80588e-10	TRUE
198	ENSG00000105323_HNRNPUL1	0.0193124	0.104997	0.324032	2.86779e-10	TRUE
199	ENSG00000257702_LBX2-AS1	0.0192786	0.104629	0.323464	3.08252e-10	TRUE
200	ENSG00000166913_YWHAB	0.0192663	0.104496	0.323258	3.15399e-10	TRUE
201	ENSG00000114120_SLC25A36	-0.0192526	0.104347	-0.323028	3.23793e-10	TRUE
202	ENSG00000169221_TBC1D10B	0.019239	0.1042	0.3228	3.32299e-10	TRUE
203	ENSG00000198885_ITPRIPL1	0.019201	0.103788	0.322162	3.60503e-10	TRUE
204	ENSG00000166341_DCHS1	-0.0191972	0.103747	-0.322098	3.61867e-10	TRUE
205	ENSG00000164631_ZNF12	-0.0191854	0.10362	-0.3219	3.68422e-10	TRUE
206	ENSG00000167315_ACAA2	0.0191849	0.103615	0.321893	3.68422e-10	TRUE
207	ENSG00000233355_CHRM3-AS2	-0.01918	0.103562	-0.32181	3.70755e-10	TRUE
208	ENSG00000135046_ANXA1	0.0191545	0.103287	0.321383	3.90009e-10	TRUE
209	ENSG00000102984_ZNF821	0.0191534	0.103275	0.321364	3.90009e-10	TRUE
210	ENSG00000105409_ATP1A3	0.0191441	0.103175	0.321208	3.96382e-10	TRUE
211	ENSG00000134287_ARF3	0.0191272	0.102992	0.320924	4.09906e-10	TRUE
212	ENSG00000132376_INPP5K	0.0191201	0.102916	0.320806	4.14529e-10	TRUE
213	ENSG00000182718_ANXA2	0.0190942	0.102637	0.32037	4.37466e-10	TRUE
214	ENSG00000076984_MAP2K7	0.0190828	0.102515	0.320179	4.46732e-10	TRUE
215	ENSG00000182809_CRIP2	0.0190802	0.102487	0.320136	4.47234e-10	TRUE
216	ENSG00000073578_SDHA	0.0190754	0.102435	0.320054	4.50059e-10	TRUE
217	ENSG00000131127_ZNF141	-0.0190642	0.102315	-0.319867	4.59375e-10	TRUE
218	ENSG00000170348_TMED10	-0.0190471	0.102132	-0.31958	4.75208e-10	TRUE
219	ENSG00000164118_CEP44	-0.0190152	0.10179	-0.319045	5.0597e-10	TRUE
220	ENSG00000090674_MCOLN1	0.0190151	0.101789	0.319043	5.0597e-10	TRUE
221	ENSG00000150093_ITGB1	0.0190126	0.101762	0.319001	5.06518e-10	TRUE
222	ENSG00000126581_BECN1	0.0190095	0.101729	0.31895	5.07714e-10	TRUE
223	ENSG00000179604_CDC42EP4	0.0190024	0.101652	0.31883	5.13618e-10	TRUE
224	ENSG00000169895_SYAP1	0.0189742	0.101351	0.318356	5.44679e-10	TRUE
225	ENSG00000186020_ZNF529	-0.0189711	0.101318	-0.318304	5.4603e-10	TRUE
226	ENSG00000011258_MBTD1	-0.0189637	0.101239	-0.318181	5.52608e-10	TRUE
227	ENSG00000067560_RHOA	0.018954	0.101135	0.318018	5.62276e-10	TRUE
228	ENSG00000179855_GIPC3	-0.0189516	0.10111	-0.317978	5.62806e-10	TRUE
229	ENSG00000100450_GZMH	0.0189201	0.100774	0.317449	6.01221e-10	TRUE
230	ENSG00000235194_PPP1R3E	-0.018914	0.100709	-0.317347	6.06524e-10	TRUE
231	ENSG00000172985_SH3RF3	-0.0189122	0.10069	-0.317317	6.06524e-10	TRUE
232	ENSG00000146802_TMEM168	-0.0188904	0.100457	-0.31695	6.3405e-10	TRUE
233	ENSG00000189350_TOGARAM2	0.0188776	0.100322	0.316737	6.4946e-10	TRUE
234	ENSG00000181754_AMIGO1	-0.0188752	0.100296	-0.316696	6.49503e-10	TRUE
235	ENSG00000136770_DNAJC1	0.0188738	0.100281	0.316672	6.49503e-10	TRUE
236	ENSG00000198959_TGM2	0.0188511	0.100041	0.316292	6.80122e-10	TRUE
237	ENSG00000287263_ENSG00000287263	0.0187995	0.0994935	0.315426	7.59342e-10	TRUE
238	ENSG00000141384_TAF4B	-0.0187944	0.0994398	-0.315341	7.64688e-10	TRUE
239	ENSG00000155659_VSIG4	0.0187917	0.0994111	0.315295	7.66072e-10	TRUE
240	ENSG00000055070_SZRD1	0.0187837	0.0993263	0.315161	7.76532e-10	TRUE
241	ENSG00000107175_CREB3	0.0187539	0.099011	0.31466	8.24217e-10	TRUE
242	ENSG00000117602_RCAN3	-0.018753	0.0990015	-0.314645	8.24217e-10	TRUE
243	ENSG00000103064_SLC7A6	-0.018725	0.0987065	-0.314176	8.73037e-10	TRUE
244	ENSG00000181467_RAP2B	0.0187224	0.0986793	0.314133	8.74408e-10	TRUE
245	ENSG00000174292_TNK1	-0.0187178	0.0986304	-0.314055	8.79792e-10	TRUE
246	ENSG00000137871_ZNF280D	-0.0186942	0.0983823	-0.31366	9.22826e-10	TRUE
247	ENSG00000171649_ZIK1	-0.0186543	0.0979621	-0.312989	1.0034e-09	TRUE
248	ENSG00000224078_SNHG14	-0.0186424	0.0978372	-0.312789	1.02576e-09	TRUE
249	ENSG00000203668_CHML	-0.0186342	0.0977513	-0.312652	1.03711e-09	TRUE
250	ENSG00000129128_SPCS3	-0.018632	0.097728	-0.312615	1.03711e-09	TRUE
251	ENSG00000002834_LASP1	0.0186319	0.0977269	0.312613	1.03711e-09	TRUE
252	ENSG00000075234_TTC38	0.0186202	0.0976049	0.312418	1.05965e-09	TRUE
253	ENSG00000117394_SLC2A1	0.0186161	0.0975617	0.312349	1.06502e-09	TRUE
254	ENSG00000141736_ERBB2	0.0186114	0.0975126	0.31227	1.0702e-09	TRUE
255	ENSG00000121741_ZMYM2	-0.0186103	0.0975007	-0.312251	1.0702e-09	TRUE
256	ENSG00000132471_WBP2	0.018588	0.0972676	0.311878	1.11917e-09	TRUE
257	ENSG00000129250_KIF1C	0.0185741	0.0971218	0.311644	1.14927e-09	TRUE
258	ENSG00000128245_YWHAH	0.0185676	0.0970543	0.311535	1.16105e-09	TRUE
259	ENSG00000267278_MAP3K14-AS1	-0.0185636	0.0970118	-0.311467	1.16688e-09	TRUE
260	ENSG00000197928_ZNF677	-0.0185505	0.0968749	-0.311247	1.19607e-09	TRUE
261	ENSG00000115657_ABCB6	-0.0185424	0.096791	-0.311113	1.21252e-09	TRUE
262	ENSG00000126254_RBM42	0.018535	0.096713	0.310987	1.2277e-09	TRUE
263	ENSG00000180739_S1PR5	0.0185329	0.0966911	0.310952	1.22866e-09	TRUE
264	ENSG00000071205_ARHGAP10	0.0185168	0.0965234	0.310682	1.26394e-09	TRUE
265	ENSG00000105281_SLC1A5	0.0185164	0.096519	0.310675	1.26394e-09	TRUE
266	ENSG00000143862_ARL8A	0.0185107	0.0964604	0.310581	1.27467e-09	TRUE
267	ENSG00000137103_TMEM8B	-0.0184877	0.0962202	-0.310194	1.33514e-09	TRUE
268	ENSG00000205220_PSMB10	0.0184827	0.0961685	0.310111	1.34456e-09	TRUE
269	ENSG00000198171_DDRGK1	0.01848	0.0961398	0.310064	1.3476e-09	TRUE
270	ENSG00000136436_CALCOCO2	0.0184658	0.0959923	0.309826	1.38456e-09	TRUE
271	ENSG00000120915_EPHX2	-0.018435	0.0956728	-0.30931	1.47444e-09	TRUE
272	ENSG00000177888_ZBTB41	-0.0184096	0.0954095	-0.308884	1.55189e-09	TRUE
273	ENSG00000125970_RALY	0.0184012	0.0953224	0.308743	1.57454e-09	TRUE
274	ENSG00000136286_MYO1G	0.0183838	0.0951419	0.308451	1.6289e-09	TRUE
275	ENSG00000181804_SLC9A9	0.0183817	0.0951198	0.308415	1.63045e-09	TRUE
276	ENSG00000107796_ACTA2	0.0183726	0.0950256	0.308262	1.65677e-09	TRUE
277	ENSG00000233184_DPH5-DT	-0.0183547	0.0948413	-0.307963	1.71484e-09	TRUE
278	ENSG00000168566_SNRNP48	-0.0183532	0.0948255	-0.307937	1.71484e-09	TRUE
279	ENSG00000116001_TIA1	-0.0183284	0.0945692	-0.307521	1.80238e-09	TRUE
280	ENSG00000109113_RAB34	0.0183241	0.0945247	0.307449	1.81025e-09	TRUE
281	ENSG00000160211_G6PD	0.018323	0.094514	0.307431	1.81025e-09	TRUE
282	ENSG00000116871_MAP7D1	0.0183201	0.0944842	0.307383	1.81506e-09	TRUE
283	ENSG00000171148_TADA3	0.0183149	0.0944301	0.307295	1.82164e-09	TRUE
284	ENSG00000186854_TRABD2A	-0.0183138	0.0944191	-0.307277	1.82164e-09	TRUE
285	ENSG00000165997_ARL5B	-0.0183135	0.094416	-0.307272	1.82164e-09	TRUE
286	ENSG00000283124_LINC01355	-0.0183087	0.094366	-0.30719	1.83427e-09	TRUE
287	ENSG00000162366_PDZK1IP1	0.0182933	0.0942074	0.306932	1.88497e-09	TRUE
288	ENSG00000173039_RELA	0.0182927	0.0942015	0.306923	1.88497e-09	TRUE
289	ENSG00000166484_MAPK7	0.0182865	0.0941371	0.306818	1.9038e-09	TRUE
290	ENSG00000124406_ATP8A1	-0.0182824	0.0940955	-0.30675	1.91375e-09	TRUE
291	ENSG00000268027_ENSG00000268027	-0.0182738	0.094007	-0.306606	1.94262e-09	TRUE
292	ENSG00000158987_RAPGEF6	-0.0182696	0.0939632	-0.306534	1.95371e-09	TRUE
293	ENSG00000149311_ATM	-0.0182467	0.0937285	-0.306151	2.03815e-09	TRUE
294	ENSG00000185010_F8	0.0182466	0.093727	0.306149	2.03815e-09	TRUE
295	ENSG00000010810_FYN	0.0182297	0.093554	0.305866	2.10266e-09	TRUE
296	ENSG00000182054_IDH2	0.0182284	0.0935408	0.305844	2.10266e-09	TRUE
297	ENSG00000100427_MLC1	0.0182273	0.0935285	0.305824	2.10266e-09	TRUE
298	ENSG00000108798_ABI3	0.0182156	0.0934094	0.30563	2.14816e-09	TRUE
299	ENSG00000164284_GRPEL2	-0.0182115	0.0933672	-0.30556	2.15988e-09	TRUE
300	ENSG00000105443_CYTH2	0.018205	0.0932999	0.30545	2.17689e-09	TRUE
301	ENSG00000185883_ATP6V0C	0.0182047	0.0932974	0.305446	2.17689e-09	TRUE
302	ENSG00000121104_FAM117A	0.0181985	0.0932333	0.305341	2.19454e-09	TRUE
303	ENSG00000229474_PATL2	0.0181978	0.0932268	0.305331	2.19454e-09	TRUE
304	ENSG00000112146_FBXO9	0.0181755	0.0929986	0.304957	2.29072e-09	TRUE
305	ENSG00000119522_DENND1A	0.0181746	0.0929889	0.304941	2.29072e-09	TRUE
306	ENSG00000189319_FAM53B	0.0181433	0.0926685	0.304415	2.44051e-09	TRUE
307	ENSG00000105610_KLF1	0.0181305	0.0925383	0.304201	2.49095e-09	TRUE
308	ENSG00000143486_EIF2D	-0.0181301	0.0925344	-0.304195	2.49095e-09	TRUE
309	ENSG00000115234_SNX17	0.018129	0.0925232	0.304176	2.49095e-09	TRUE
310	ENSG00000115919_KYNU	0.0181078	0.0923064	0.30382	2.59735e-09	TRUE
311	ENSG00000132846_ZBED3	-0.0180968	0.0921941	-0.303635	2.65018e-09	TRUE
312	ENSG00000117560_FASLG	0.0180898	0.0921234	0.303518	2.68074e-09	TRUE
313	ENSG00000083312_TNPO1	-0.0180767	0.0919894	-0.303297	2.74528e-09	TRUE
314	ENSG00000129691_ASH2L	0.0180756	0.0919782	0.303279	2.74528e-09	TRUE
315	ENSG00000066322_ELOVL1	0.0180734	0.0919564	0.303243	2.74899e-09	TRUE
316	ENSG00000126461_SCAF1	0.0180615	0.0918351	0.303043	2.81022e-09	TRUE
317	ENSG00000240065_PSMB9	0.0180511	0.0917294	0.302869	2.86356e-09	TRUE
318	ENSG00000167208_SNX20	0.0180476	0.0916941	0.30281	2.87558e-09	TRUE
319	ENSG00000239713_APOBEC3G	0.0180375	0.0915911	0.30264	2.92853e-09	TRUE
320	ENSG00000152270_PDE3B	-0.0180238	0.091452	-0.30241	3.00496e-09	TRUE
321	ENSG00000254004_ZNF260	-0.0179929	0.091139	-0.301892	3.19684e-09	TRUE
322	ENSG00000139116_KIF21A	0.0179848	0.0910572	0.301757	3.24148e-09	TRUE
323	ENSG00000197879_MYO1C	0.0179799	0.0910074	0.301674	3.265e-09	TRUE
324	ENSG00000151131_NOPCHAP1	-0.0179719	0.0909267	-0.301541	3.30993e-09	TRUE
325	ENSG00000151135_TMEM263	-0.0179518	0.0907233	-0.301203	3.44205e-09	TRUE
326	ENSG00000149925_ALDOA	0.017937	0.0905733	0.300954	3.54007e-09	TRUE
327	ENSG00000020633_RUNX3	0.0179269	0.0904714	0.300785	3.60465e-09	TRUE
328	ENSG00000106624_AEBP1	-0.0179194	0.090396	-0.300659	3.65034e-09	TRUE
329	ENSG00000119574_ZBTB45	0.0179094	0.0902954	0.300492	3.71604e-09	TRUE
330	ENSG00000102034_ELF4	0.0179017	0.0902177	0.300363	3.765e-09	TRUE
331	ENSG00000163866_SMIM12	0.017888	0.0900788	0.300131	3.86332e-09	TRUE
