## Supplementary Table 3 for "Reversible Transcriptomic Age Shifts from Physiological Stress in Whole Blood"

### Sheet: Supplementary Table 3
Supplementary Table 3. List of 47 age predictors and their direction and magnitude of effect on aging (negative effect = red ; positive effect = blue ; top 10 = bold)
index	Selected_Features	GeneSymbol	Regression_Coefficient	Direction
1	ENSG00000174807_CD248	CD248	-3.61837	Negative
2	ENSG00000186462_NAP1L2	NAP1L2	2.77657	Positive
3	ENSG00000170348_TMED10	TMED10	-2.53671	Negative
4	ENSG00000169918_OTUD7A	OTUD7A	-2.14733	Negative
5	ENSG00000155659_VSIG4	VSIG4	1.80484	Positive
6	ENSG00000134986_NREP	NREP	-1.74528	Negative
7	ENSG00000041880_PARP3	PARP3	1.41751	Positive
8	ENSG00000132386_SERPINF1	SERPINF1	-1.18531	Negative
9	ENSG00000164530_PI16	PI16	1.12014	Positive
10	ENSG00000109113_RAB34	RAB34	1.09571	Positive
11	ENSG00000163866_SMIM12	SMIM12	0.902738	Positive
12	ENSG00000159733_ZFYVE28	ZFYVE28	0.891212	Positive
13	ENSG00000260997_ENSG00000260997	ENSG00000260997	0.794503	Positive
14	ENSG00000214279_SCART1	SCART1	-0.76716	Negative
15	ENSG00000135046_ANXA1	ANXA1	0.749633	Positive
16	ENSG00000198682_PAPSS2	PAPSS2	0.730512	Positive
17	ENSG00000062524_LTK	LTK	-0.68369	Negative
18	ENSG00000113721_PDGFRB	PDGFRB	0.673227	Positive
19	ENSG00000154358_OBSCN	OBSCN	-0.638461	Negative
20	ENSG00000256553_TRAV1-2	TRAV1-2	-0.61155	Negative
21	ENSG00000108798_ABI3	ABI3	-0.550719	Negative
22	ENSG00000182195_LDOC1	LDOC1	0.548062	Positive
23	ENSG00000283124_LINC01355	LINC01355	0.531187	Positive
24	ENSG00000134574_DDB2	DDB2	0.499725	Positive
25	ENSG00000196975_ANXA4	ANXA4	0.455072	Positive
26	ENSG00000065989_PDE4A	PDE4A	0.426964	Positive
27	ENSG00000196586_MYO6	MYO6	0.418884	Positive
28	ENSG00000181847_TIGIT	TIGIT	0.418463	Positive
29	ENSG00000072310_SREBF1	SREBF1	-0.403725	Negative
30	ENSG00000178163_ZNF518B	ZNF518B	-0.386772	Negative
31	ENSG00000282899_E2F2	E2F2	0.359454	Positive
32	ENSG00000068354_TBC1D25	TBC1D25	0.336271	Positive
33	ENSG00000173114_LRRN3	LRRN3	-0.310197	Negative
34	ENSG00000162783_IER5	IER5	-0.218891	Negative
35	ENSG00000185010_F8	F8	0.208834	Positive
36	ENSG00000158292_GPR153	GPR153	0.173462	Positive
37	ENSG00000167460_TPM4	TPM4	0.169447	Positive
38	ENSG00000102984_ZNF821	ZNF821	0.152142	Positive
39	ENSG00000169895_SYAP1	SYAP1	0.140292	Positive
40	ENSG00000160789_LMNA	LMNA	0.131135	Positive
41	ENSG00000172985_SH3RF3	SH3RF3	-0.0870986	Negative
42	ENSG00000146674_IGFBP3	IGFBP3	0.0591369	Positive
43	ENSG00000128245_YWHAH	YWHAH	-0.0561624	Negative
44	ENSG00000183691_NOG	NOG	-0.0526783	Negative
45	ENSG00000109943_CRTAM	CRTAM	-0.0435694	Negative
46	ENSG00000290720_ZNF542P	ZNF542P	-0.0241535	Negative
47	ENSG00000151136_ABTB3	ABTB3	-0.011723	Negative
