## Supplementary Table 4 for "Reversible Transcriptomic Age Shifts from Physiological Stress in Whole Blood"

### Sheet: Supplementary Table 4
Supplementary Table 4. Summary table of overall means and 95% confidence intervals of transcriptomic age acceleration, and p-values from one-sample t-tests (two-sided) for study cohorts
Group (Cohorts)	Mean Acceleration [95% CI]	P	FDR
Healthy (Healthy 1 + Healthy 2)	1.25 [-0.62, 3.67]	0.043439	0.0651585
COVID-19 (Acute + Mid + Late Phase)	13.71 [0.77, 37.43]	1.90134e-06	5.70401e-06
Psychiatric Disorder (MDD + Anxiety + SA)	0.97 [-3.32, 5.08]	0.289451	0.289451
