## Supplementary Table 5 for "Reversible Transcriptomic Age Shifts from Physiological Stress in Whole Blood"

### Sheet: Supplementary Table 5
Supplementary Table 5. Summary table of Differentially Expressed Gene (DEG) results of 47 age predictors in COVID-19 patients. (acute phase = blue; mid phase = orange; late phase = green; VSIG4 = bold character)
ID	baseMean	log2FoldChange	lfcSE	stat	pvalue	padj	phase
ENSG00000135046_ANXA1	5374.35	-1.25235	0.0953007	-13.1411	1.91512e-39	3.52905e-38	Acute Phase
ENSG00000154358_OBSCN	1070.48	-1.1535	0.110916	-10.3998	2.48489e-25	2.29128e-24	Acute Phase
ENSG00000151136_ABTB3	327.182	-1.09041	0.073837	-14.7679	2.36124e-49	7.22303e-48	Acute Phase
ENSG00000214279_SCART1	144.404	-0.971896	0.136912	-7.09867	1.25964e-12	5.82724e-12	Acute Phase
ENSG00000173114_LRRN3	250.667	-0.823459	0.161778	-5.09005	3.57973e-07	1.12681e-06	Acute Phase
ENSG00000186462_NAP1L2	67.9795	-0.806712	0.0911469	-8.85068	8.69846e-19	5.67518e-18	Acute Phase
ENSG00000181847_TIGIT	671.432	-0.64003	0.0726918	-8.80471	1.31197e-18	8.49081e-18	Acute Phase
ENSG00000183691_NOG	144.668	-0.618824	0.138554	-4.46631	7.95814e-06	2.2227e-05	Acute Phase
ENSG00000198682_PAPSS2	108.978	-0.598957	0.0733908	-8.1612	3.31704e-16	1.88127e-15	Acute Phase
ENSG00000169918_OTUD7A	68.345	-0.578609	0.0921939	-6.276	3.47385e-10	1.36811e-09	Acute Phase
ENSG00000178163_ZNF518B	423.11	-0.530217	0.0481744	-11.0062	3.56737e-28	3.7433e-27	Acute Phase
ENSG00000159733_ZFYVE28	438.32	-0.482917	0.0676419	-7.13933	9.37883e-13	4.37539e-12	Acute Phase
ENSG00000196586_MYO6	104.484	-0.470516	0.126834	-3.70971	0.000207494	0.000504115	Acute Phase
ENSG00000283124_LINC01355	60.2862	-0.468168	0.0707161	-6.62039	3.58259e-11	1.51143e-10	Acute Phase
ENSG00000146674_IGFBP3	99.6094	-0.381293	0.112314	-3.3949	0.000686547	0.00156509	Acute Phase
ENSG00000109943_CRTAM	181.697	-0.366687	0.0735781	-4.98365	6.23969e-07	1.92085e-06	Acute Phase
ENSG00000172985_SH3RF3	138.461	-0.22182	0.114262	-1.94133	0.0522183	0.0875554	Acute Phase
ENSG00000174807_CD248	105.156	-0.210773	0.165845	-1.27091	0.203762	0.287527	Acute Phase
ENSG00000170348_TMED10	2711.68	-0.163071	0.0310474	-5.25231	1.50204e-07	4.86937e-07	Acute Phase
ENSG00000062524_LTK	241.066	-0.148624	0.123842	-1.20011	0.230098	0.31855	Acute Phase
ENSG00000072310_SREBF1	1109.66	-0.120529	0.0724601	-1.66338	0.0962356	0.150759	Acute Phase
ENSG00000164530_PI16	114.263	-0.0615903	0.102326	-0.601905	0.547237	0.629396	Acute Phase
ENSG00000185010_F8	104.771	-0.0398506	0.0583137	-0.683383	0.494365	0.583429	Acute Phase
ENSG00000113721_PDGFRB	196.624	-0.029415	0.129473	-0.22719	0.820276	0.857549	Acute Phase
ENSG00000256553_TRAV1-2	75.7128	-0.0175805	0.122343	-0.143698	0.885739	0.910535	Acute Phase
ENSG00000167460_TPM4	4840.95	-0.0136201	0.0320058	-0.425553	0.670434	0.734172	Acute Phase
ENSG00000169895_SYAP1	634.84	0.0394549	0.0361939	1.0901	0.27567	0.369378	Acute Phase
ENSG00000158292_GPR153	99.8483	0.0601117	0.112118	0.536148	0.591857	0.667897	Acute Phase
ENSG00000065989_PDE4A	416.078	0.0907426	0.0616867	1.47102	0.141285	0.210567	Acute Phase
ENSG00000260997_ENSG00000260997	285.92	0.114197	0.0579661	1.97006	0.0488318	0.0824519	Acute Phase
ENSG00000132386_SERPINF1	110.607	0.120756	0.0885262	1.36407	0.172546	0.249695	Acute Phase
ENSG00000068354_TBC1D25	871.383	0.240039	0.0502417	4.77768	1.77326e-06	5.2399e-06	Acute Phase
ENSG00000102984_ZNF821	94.1915	0.256953	0.0544569	4.71847	2.3762e-06	6.94841e-06	Acute Phase
ENSG00000163866_SMIM12	669.217	0.291001	0.0262978	11.0656	1.84204e-28	1.95904e-27	Acute Phase
ENSG00000290720_ZNF542P	114.456	0.300294	0.0800501	3.75133	0.000175902	0.00043017	Acute Phase
ENSG00000182195_LDOC1	91.6213	0.301648	0.0900321	3.35045	0.000806816	0.00182141	Acute Phase
ENSG00000162783_IER5	1120.15	0.331442	0.0489106	6.77647	1.23147e-11	5.33996e-11	Acute Phase
ENSG00000134574_DDB2	475.475	0.378038	0.0437466	8.64155	5.5455e-18	3.48003e-17	Acute Phase
ENSG00000160789_LMNA	478.996	0.403878	0.0912394	4.42658	9.57397e-06	2.652e-05	Acute Phase
ENSG00000041880_PARP3	190.703	0.405652	0.0569863	7.11841	1.09175e-12	5.0758e-12	Acute Phase
ENSG00000134986_NREP	160.87	0.445772	0.062995	7.07632	1.48037e-12	6.8118e-12	Acute Phase
ENSG00000128245_YWHAH	1589.12	0.510601	0.0450615	11.3312	9.19312e-30	1.04799e-28	Acute Phase
ENSG00000196975_ANXA4	668.833	0.585403	0.043305	13.5181	1.22249e-41	2.51627e-40	Acute Phase
ENSG00000109113_RAB34	236.241	0.798103	0.0604922	13.1935	9.56522e-40	1.78682e-38	Acute Phase
ENSG00000108798_ABI3	1527.66	0.854462	0.0726206	11.7661	5.83582e-32	7.39399e-31	Acute Phase
ENSG00000282899_E2F2	214.338	1.59391	0.0900544	17.6995	4.23416e-70	3.44203e-68	Acute Phase
ENSG00000155659_VSIG4	115.313	2.51915	0.165931	15.1819	4.66168e-52	1.64353e-50	Acute Phase
ENSG00000154358_OBSCN	1077.74	-1.1177	0.111233	-10.0483	9.34486e-24	8.1176e-23	Mid Phase
ENSG00000135046_ANXA1	5456.63	-1.04929	0.099673	-10.5273	6.46355e-26	6.32074e-25	Mid Phase
ENSG00000186462_NAP1L2	68.3417	-0.821769	0.0926146	-8.873	7.12001e-19	4.81518e-18	Mid Phase
ENSG00000196586_MYO6	103.956	-0.683925	0.12886	-5.3075	1.11141e-07	3.65843e-07	Mid Phase
ENSG00000151136_ABTB3	335.262	-0.66733	0.072559	-9.19707	3.67844e-20	2.66516e-19	Mid Phase
ENSG00000214279_SCART1	147.473	-0.628391	0.140614	-4.46892	7.86146e-06	2.2089e-05	Mid Phase
ENSG00000178163_ZNF518B	423.976	-0.585818	0.0464614	-12.6087	1.89075e-36	3.15565e-35	Mid Phase
ENSG00000173114_LRRN3	255.389	-0.531959	0.163508	-3.25342	0.00114025	0.00251572	Mid Phase
ENSG00000181847_TIGIT	679.418	-0.518069	0.0743043	-6.97226	3.119e-12	1.41989e-11	Mid Phase
ENSG00000169918_OTUD7A	69.0634	-0.4905	0.0940962	-5.21275	1.86059e-07	6.01951e-07	Mid Phase
ENSG00000159733_ZFYVE28	441.788	-0.436416	0.0689977	-6.32508	2.53108e-10	1.01215e-09	Mid Phase
ENSG00000198682_PAPSS2	111	-0.422659	0.0737358	-5.73208	9.92074e-09	3.54489e-08	Mid Phase
ENSG00000113721_PDGFRB	192.607	-0.379342	0.136226	-2.78466	0.00535836	0.0107527	Mid Phase
ENSG00000146674_IGFBP3	100.631	-0.299725	0.11278	-2.6576	0.00786996	0.0153745	Mid Phase
ENSG00000183691_NOG	148.27	-0.249952	0.138595	-1.80347	0.0713139	0.11495	Mid Phase
ENSG00000283124_LINC01355	61.5081	-0.227771	0.0700041	-3.25368	0.0011392	0.00251371	Mid Phase
ENSG00000109943_CRTAM	184.405	-0.19769	0.0754802	-2.61909	0.0088164	0.0170663	Mid Phase
ENSG00000072310_SREBF1	1110.32	-0.159582	0.072722	-2.19441	0.0282059	0.0497234	Mid Phase
ENSG00000065989_PDE4A	410.28	-0.134996	0.0636887	-2.11963	0.0340377	0.059007	Mid Phase
ENSG00000256553_TRAV1-2	75.2966	-0.111195	0.123851	-0.897812	0.369286	0.464751	Mid Phase
ENSG00000158292_GPR153	98.9904	-0.0965341	0.115112	-0.838611	0.401688	0.49609	Mid Phase
ENSG00000169895_SYAP1	629.296	-0.0956491	0.036803	-2.59895	0.00935099	0.0180272	Mid Phase
ENSG00000170348_TMED10	2738.89	-0.0733662	0.030059	-2.44074	0.0146571	0.0273206	Mid Phase
ENSG00000172985_SH3RF3	140.638	-0.0634077	0.114093	-0.555754	0.578379	0.653314	Mid Phase
ENSG00000185010_F8	104.652	-0.0585556	0.0587708	-0.996338	0.319086	0.41439	Mid Phase
ENSG00000174807_CD248	106.947	0.00217323	0.164517	0.0132098	0.98946	0.992034	Mid Phase
ENSG00000164530_PI16	115.246	0.0232793	0.101517	0.229313	0.818626	0.85532	Mid Phase
ENSG00000132386_SERPINF1	111.021	0.117598	0.091327	1.28766	0.197864	0.279191	Mid Phase
ENSG00000167460_TPM4	4911.34	0.130772	0.0335011	3.9035	9.48119e-05	0.000237063	Mid Phase
ENSG00000162783_IER5	1103.75	0.13291	0.0469237	2.83247	0.00461897	0.00936648	Mid Phase
ENSG00000062524_LTK	247.063	0.1388	0.128678	1.07867	0.280737	0.373819	Mid Phase
ENSG00000102984_ZNF821	93.8066	0.185312	0.0573569	3.23085	0.00123421	0.00271152	Mid Phase
ENSG00000041880_PARP3	187.4	0.202115	0.0559045	3.61537	0.000299921	0.000711309	Mid Phase
ENSG00000260997_ENSG00000260997	289.456	0.220318	0.0584225	3.77112	0.000162519	0.000396294	Mid Phase
ENSG00000134574_DDB2	470.729	0.250439	0.0447363	5.5981	2.1671e-08	7.52961e-08	Mid Phase
ENSG00000068354_TBC1D25	872.144	0.281056	0.0442382	6.35324	2.1083e-10	8.48861e-10	Mid Phase
ENSG00000163866_SMIM12	669.953	0.292139	0.0268922	10.8633	1.72377e-27	1.8181e-26	Mid Phase
ENSG00000196975_ANXA4	653.571	0.344186	0.0452693	7.60307	2.89179e-14	1.49813e-13	Mid Phase
ENSG00000134986_NREP	159.868	0.375285	0.0651903	5.75676	8.57454e-09	3.07797e-08	Mid Phase
ENSG00000182195_LDOC1	92.4687	0.392809	0.0866868	4.53136	5.86052e-06	1.66759e-05	Mid Phase
ENSG00000290720_ZNF542P	115.54	0.399974	0.0806813	4.95745	7.14237e-07	2.20337e-06	Mid Phase
ENSG00000128245_YWHAH	1576.72	0.42265	0.0486801	8.68219	3.88227e-18	2.5264e-17	Mid Phase
ENSG00000108798_ABI3	1460.35	0.481231	0.0718968	6.69336	2.18109e-11	9.37444e-11	Mid Phase
ENSG00000160789_LMNA	487.669	0.575789	0.0935435	6.15531	7.49322e-10	2.89443e-09	Mid Phase
ENSG00000109113_RAB34	234.418	0.751161	0.0600571	12.5074	6.79747e-36	1.10567e-34	Mid Phase
ENSG00000282899_E2F2	191.206	1.03399	0.0787839	13.1244	2.38654e-39	4.55094e-38	Mid Phase
ENSG00000155659_VSIG4	98.4811	2.00927	0.148353	13.5439	8.61276e-42	1.88618e-40	Mid Phase
ENSG00000154358_OBSCN	1067.04	-1.37535	0.11589	-11.8677	1.7425e-32	3.75324e-31	Late Phase
ENSG00000214279_SCART1	144.566	-1.0171	0.145417	-6.9944	2.66392e-12	1.50266e-11	Late Phase
ENSG00000173114_LRRN3	253.975	-0.555108	0.167687	-3.31038	0.000931699	0.00229196	Late Phase
ENSG00000113721_PDGFRB	190.343	-0.529087	0.139518	-3.79226	0.000149281	0.000409683	Late Phase
ENSG00000172985_SH3RF3	135.932	-0.522526	0.118796	-4.39852	1.08992e-05	3.42073e-05	Late Phase
ENSG00000072310_SREBF1	1082.31	-0.506625	0.0759362	-6.67172	2.52821e-11	1.3197e-10	Late Phase
ENSG00000135046_ANXA1	5569.66	-0.500154	0.0957805	-5.22187	1.77124e-07	6.67682e-07	Late Phase
ENSG00000151136_ABTB3	336.753	-0.494904	0.0753562	-6.56753	5.11564e-11	2.61015e-10	Late Phase
ENSG00000159733_ZFYVE28	438.844	-0.478202	0.0710317	-6.73223	1.67082e-11	8.83269e-11	Late Phase
ENSG00000186462_NAP1L2	69.297	-0.454192	0.0917069	-4.95265	7.32094e-07	2.597e-06	Late Phase
ENSG00000178163_ZNF518B	425.596	-0.430631	0.0471989	-9.12375	7.25666e-20	6.92087e-19	Late Phase
ENSG00000196586_MYO6	105.195	-0.400608	0.132004	-3.03483	0.00240672	0.00553739	Late Phase
ENSG00000169918_OTUD7A	69.1888	-0.388963	0.0950522	-4.0921	4.27491e-05	0.000125881	Late Phase
ENSG00000174807_CD248	103.931	-0.341285	0.173607	-1.96585	0.0493159	0.0867996	Late Phase
ENSG00000198682_PAPSS2	111.299	-0.276196	0.0743966	-3.71248	0.000205241	0.000553419	Late Phase
ENSG00000065989_PDE4A	404.59	-0.25975	0.0655091	-3.96511	7.33629e-05	0.000209417	Late Phase
ENSG00000181847_TIGIT	688.533	-0.198615	0.0764091	-2.59936	0.00933987	0.0192802	Late Phase
ENSG00000062524_LTK	239.803	-0.186166	0.132409	-1.40599	0.159726	0.238287	Late Phase
ENSG00000283124_LINC01355	61.5951	-0.143609	0.0716007	-2.00569	0.0448896	0.079846	Late Phase
ENSG00000109943_CRTAM	184.048	-0.136504	0.0760282	-1.79544	0.0725838	0.121445	Late Phase
ENSG00000164530_PI16	113.437	-0.118577	0.105376	-1.12527	0.260474	0.354705	Late Phase
ENSG00000260997_ENSG00000260997	280.745	-0.0891596	0.0604433	-1.47509	0.140187	0.213412	Late Phase
ENSG00000256553_TRAV1-2	75.1975	-0.0551658	0.130221	-0.423631	0.671835	0.736475	Late Phase
ENSG00000169895_SYAP1	628.145	-0.0302472	0.0388311	-0.778943	0.436013	0.528901	Late Phase
ENSG00000132386_SERPINF1	108.925	-0.0211593	0.095639	-0.221241	0.824905	0.8633	Late Phase
ENSG00000183691_NOG	149.606	-0.0134711	0.142942	-0.0942421	0.924917	0.942747	Late Phase
ENSG00000158292_GPR153	98.9949	-0.00834151	0.119029	-0.0700799	0.94413	0.957341	Late Phase
ENSG00000146674_IGFBP3	102.073	0.00892864	0.11704	0.076287	0.939191	0.953625	Late Phase
ENSG00000041880_PARP3	183.14	0.0111347	0.0578777	0.192383	0.847442	0.881211	Late Phase
ENSG00000102984_ZNF821	91.8188	0.0111897	0.0610968	0.183147	0.854683	0.886731	Late Phase
ENSG00000170348_TMED10	2736.12	0.0130577	0.0289457	0.451111	0.651909	0.71949	Late Phase
ENSG00000134574_DDB2	459.628	0.0482906	0.0462207	1.04478	0.296124	0.392839	Late Phase
ENSG00000185010_F8	104.842	0.0558193	0.0615491	0.906908	0.364456	0.460647	Late Phase
ENSG00000167460_TPM4	4855.63	0.0865032	0.0342911	2.52262	0.0116485	0.0235685	Late Phase
ENSG00000160789_LMNA	463.703	0.123905	0.0929236	1.33341	0.182397	0.265773	Late Phase
ENSG00000128245_YWHAH	1532.95	0.2074	0.0474653	4.36951	1.24526e-05	3.88135e-05	Late Phase
ENSG00000068354_TBC1D25	860.014	0.219665	0.0440225	4.98984	6.04292e-07	2.16034e-06	Late Phase
ENSG00000163866_SMIM12	661.682	0.25308	0.0283412	8.92974	4.27001e-19	3.89438e-18	Late Phase
ENSG00000162783_IER5	1106.04	0.261602	0.0481774	5.42998	5.6361e-08	2.22089e-07	Late Phase
ENSG00000182195_LDOC1	90.7864	0.30097	0.0912434	3.29854	0.000971886	0.00238349	Late Phase
ENSG00000108798_ABI3	1423.89	0.310508	0.0731563	4.24444	2.1914e-05	6.66266e-05	Late Phase
ENSG00000196975_ANXA4	648.18	0.359802	0.0462042	7.78722	6.85003e-15	4.64404e-14	Late Phase
ENSG00000134986_NREP	158.825	0.422715	0.0673223	6.27898	3.40809e-10	1.6313e-09	Late Phase
ENSG00000290720_ZNF542P	115.324	0.494298	0.0840155	5.88341	4.01888e-09	1.75501e-08	Late Phase
ENSG00000109113_RAB34	226.255	0.53749	0.0623713	8.61759	6.83756e-18	5.69714e-17	Late Phase
ENSG00000155659_VSIG4	79.2907	0.915344	0.140593	6.51059	NaN	NaN	Late Phase
ENSG00000282899_E2F2	186.837	0.955955	0.0889568	10.7463	6.17021e-27	9.39313e-26	Late Phase
