## Supplementary Table 6 for "Reversible Transcriptomic Age Shifts from Physiological Stress in Whole Blood"

### Sheet: Supplementary Table 6
Supplementary Table 6. List of lowest BIC values of the age prediction models across different age-expression correlation coefficient thresholds
Threshold	alpha	BIC
0.3	0.510258	2804.74
0.31	0.552327	2753.67
0.32	0.686906	2807.58
0.33	0.796536	2799.72
0.34	0.457204	2778.07
0.35	0.420755	2777.58
0.36	0.526352	2768.59
0.37	0.459991	2766.84
0.38	0.634897	2792.59
0.39	0.900476	2792.14
0.4	0.947806	2776.46
0.41	0.670203	2772.46
0.42	0.297025	2805.45
0.43	0.91442	2845.05
0.44	0.295729	2839.92
0.45	0.265912	2906.9
0.46	0.868372	2906.81
0.47	0.68991	2937.49
0.48	0	2935.91
0.49	0	2935.91
0.5	0	2930.89
